# Chromosome-scale CRISPR screening reveals secretory pathway genes as drivers of aneuploidy-mediated antifungal tolerance

**DOI:** 10.64898/2026.07.23.740334

**Authors:** Nicholas C. Gervais, Brooke D. Esquivel, Lauren F. Wensing, Manini Chhina, Meea Fogal, Philippe C. Després, Lois L. Hoyer, Theodore C. White, Aleeza C. Gerstein, Rebecca S. Shapiro

## Abstract

The gain or loss of chromosomes in eukaryotes often drives aberrant phenotypes by altering the expression levels of hundreds or thousands of genes. In the case of beneficial aneuploidies, the genetic basis of fitness improvement has rarely been pinpointed, and identifying the causal genes remains a major challenge in engineering biology. The leading cause of human fungal infections, *Candida albicans*, frequently acquires extra copies of chromosome R (ChrR) following exposure to azole antifungal drugs, resulting in heightened antifungal tolerance. Despite this, why this aneuploidy frequently emerges following azole exposure and how it promotes antifungal tolerance remain unknown. Here, we combine RNA-seq with parallel chromosome-wide CRISPR activation (CRISPRa) and CRISPR interference (CRISPRi) screens to systematically profile the ChrR genes contributing to azole tolerance. Using multiplexed CRISPR-dCas12a tools, we further characterize the combinatorial effects of candidate genes and uncover a central role for post-Golgi secretory trafficking in antifungal tolerance. Specifically, we demonstrate that the secretory pathway regulators *SEC4* and *YPT31* are both necessary and sufficient for ChrR-mediated azole tolerance, and drive increased ergosterol content in the cell membrane. By leveraging a large-scale CRISPRa screen in a fungal pathogen, our work functionally dissects one of the most common aneuploidies observed in *C. albicans*, provides mechanistic insight into the molecular basis of antifungal tolerance, and establishes a generalizable framework for studying aneuploidy-mediated phenotypes across eukaryotic organisms.
