## Supplementary material for "Chromosome-scale CRISPR screening reveals secretory pathway genes as drivers of aneuploidy-mediated antifungal tolerance": TABLE S4: Primer_gRNA_Strain Log

### Sheet: Key
TABLE S4: Primer/gRNA/Strain Log

### Sheet: Primers
RT-qPCR Primers
Lab Identifier	Gene	Sequence F	Sequence R
oRS2009/oRS2010	CR_07520C_A (YPT31)	CCCGTGATGAGTTTAATTTGG	AATACGCACTAGTAATAGCTC
oRS1999/oRS2000	C3_00720W_A (PMA1)	TTGGTCGTTTGGGTTGCTTG	CAAGTAAGCAGCACCGACAG
oRS2005/oRS2006	CR_01750C_A (SEC4)	TCAGCACGCCAATGAGGATG	GCTTTTGGCACTGGCTTCC
oRS2211 F/R	CR_08920W_A	TGTTGGTGTTGAATGCTGCTC	TCGGGGTCTCAATCTTAGCC
oRS2007/oRS2008	CR_02390W_A	AAGGCATCATCTCCCACTCC	GCTTCCCTGACACGTTGTTG
oRS2202 F/R	CR_08510W_A	GAAACCGTCAGCATTCCTGC	TTCTGAAGCTGGCACTGAGG
oRS2203 F/R	CR_09460C_A	GACCCAAATATTCAATACGGAGG	AGGTTGAGGTTGATAATGTCTGGA
oRS2204 F/R	CR_07920W_A	CCTCAGTCACCAGCATCGTC	ACATCCTGATCTTCCGGTGC
oRS2210 F/R	CR_09390C_A	CATCAATGGTCGCCGTACAAG	CCCACGGTACCACCTAATGAT
oRS2212 F/R	CR_03510W_A	TTCAAAACAAGCACCACCGC	TGCAATAGTTTGGCGTTCAGC
oRS2213 F/R	CR_04230W_A	TGCAGAGGGATTTTGGGTTG	TTGCTGTCTACCTTCTCCCC
oRS2214 F/R	CR_00200W_A	TCAATTTCGGAGGTCACCCA	GGTTGGAGGTGGAGCATTGT
oRS2216 F/R	CR_03110W_A	TCTGGAAAGTGAACACGAGGG	TCGCCGTGCAATAAATCTCTG
oRS2217 F/R	CR_08000C_A	TTTCTCTCCCATTCCGGTGC	AATGCACTCATCCCTCTGGC
PCR Primers
Lab Identifier	Purpose/Name	Sequence F	Sequence R	Notes
oRS900/oRS901	NEUT5L Integration Test	CCAGTTTGGAACAAGAGTCC	TAGCAACAAGTGTGAAAGTG
oRS835/oRS1576	CRISPR-dCas12 Array Size/Presence Validation/Sanger Sequencing	CCAACTTAATCGCCTTGCAG	GTCTCGTGGGCTCGGAGATGTGTATAAGAGACAGaatatgttttcgcagcgttc	oRS835 was also used in combination with the matching sgRNA oligo to verify presence of the cloned sgRNA in the dCas9 plasmids
oRS1837/oRS1839	Illumina Library Prep PCR #1 Primers (For 151bp Sequencing)	TCGTCGGCAGCGTCAGATGTGTATAAGAGACAGNNNagttgataacggactagcct	GTCTCGTGGGCTCGGAGATGTGTATAAGAGACAGNNNNaatatgttttcgcagcgttc	These were used to do the library prep for NovaSeq X Plus sequencing runs
oRS1575/oRS1576	Illumina Library Prep PCR #1 Primers (Alternative for 151bp Sequencing)	TCGTCGGCAGCGTCAGATGTGTATAAGAGACAGagttgataacggactagcct	GTCTCGTGGGCTCGGAGATGTGTATAAGAGACAGaatatgttttcgcagcgttc	These were used for some early stages of the project (ie. validation of the libraries)
oRS1052/oRS1053	Twist Oligo Pool Primer Extension/Amplification	CTCTTGTCTGGCTACTTTCGG	CTTGGCTGATGGCTGGTTTCG
ddPCR Primers
Lab Identifier	Gene	Sequence F	Sequence R
oRS1999/oRS2000	C3_00720W_A (PMA1)	TTGGTCGTTTGGGTTGCTTG	CAAGTAAGCAGCACCGACAG
oRS2203 F/R	CR_09460C_A	GACCCAAATATTCAATACGGAGG	AGGTTGAGGTTGATAATGTCTGGA
oRS2209 F/R	CR_00980C_A	TGCTAGTCCTAGTCCACCTCC	GGTGGTACGGGTTCCTGTG

### Sheet: gRNAs
DNA Fragments for Cloning in sgRNA/crRNA Sequences Used in Individual (Non-Pooled) CRISPR-dCas Strains
Lab Identifier	Target Gene	Sequence(s)	Cas Compatability
oRS1801	CR_07520C_A	F- cgaTAACAGAATGTGTATGCGTG R- aacCACGCATACACATTCTGTTA	dCas9
oRS1794	CR_01750C_A	F- cgaAGCTTTACCAAGTAGTGTTA R- aacTAACACTACTTGGTAAAGCT	dCas9
oRS1792	CR_08920W_A	F- cgaGTATCTGAAGGCAAAATCCG R- aacCGGATTTTGCCTTCAGATAC	dCas9
oRS1796	CR_02390W_A	F- cgaAGAGAGGGGACGAGGGGCGA R- aacTCGCCCCTCGTCCCCTCTCT	dCas9
oRS2175	CR_08510W_A	F- cgaCGTTTGGTTATCTGAGAAAT R- aacATTTCTCAGATAACCAAACG	dCas9
oRS2176	CR_09460C_A	F- cgaCGATCTAATGAAGATTATAT R- aacATATAATCTTCATTAGATCG	dCas9
oRS2177	CR_07920W_A	F- cgaACGAAAGAAAATGATTGTCG R- aacCGACAATCATTTTCTTTCGT	dCas9
oRS2183	CR_09390C_A	F- cgaTCTCTGGGTGTATATATGTA R- aacTACATATATACACCCAGAGA	dCas9
oRS2184	CR_03510W_A	F- cgaTGTTGACATTGTACCCTTTG R- aacCAAAGGGTACAATGTCAACA	dCas9
oRS2185	CR_04230W_A	F- cgaGTACTAACCATTACTTGGTG R- aacCACCAAGTAATGGTTAGTAC	dCas9
oRS2186	CR_00200W_A	F- cgaATTCATATGCCCCCGGGACA R- aacTGTCCCGGGGGCATATGAAT	dCas9
oRS1797	CR_03110W_A	F- cgaAATGCACTACCATATCTGGA R- aacTCCAGATATGGTAGTGCATT	dCas9
oRS2188	CR_08000C_A	F- cgaGATTAGGTAATCCGGGGCTA R- aacTAGCCCCGGATTACCTAATC	dCas9
oRS1926	Non-Targeting	F- cgaAGTGTCCCGTCATGCTCCAG R- aacCTGGAGCATGACGGGACACT	dCas9
oRS2245	CR_01750C_A	F- cgataatttctactaagtgtagatCGATGGATAAAGTTCAGTGC R- aacGCACTGAACTTTATCCATCGatctacacttagtagaaatta	dCas12a
oRS2246	CR_01750C_A	F- cgataatttctactaagtgtagatGTGGTGGTGAAATTTGCATG R- aacCATGCAAATTTCACCACCACatctacacttagtagaaatta	dCas12a
oRS2247	CR_01750C_A	F- cgataatttctactaagtgtagatCAACCATAACACTACTTGGT R- aacACCAAGTAGTGTTATGGTTGatctacacttagtagaaatta	dCas12a
oRS2248	CR_01750C_A	F- cgataatttctactaagtgtagatTTCTACTCTTTCTGTCTCTC R- aacGAGAGACAGAAAGAGTAGAAatctacacttagtagaaatta	dCas12a
oRS2249	CR_07520C_A	F- cgataatttctactaagtgtagatGAGTTGATTAAACACGCACA R- aacTGTGCGTGTTTAATCAACTCatctacacttagtagaaatta	dCas12a
oRS2250	CR_07520C_A	F- cgataatttctactaagtgtagatATCAGCCACACGCATACACA R- aacTGTGTATGCGTGTGGCTGATatctacacttagtagaaatta	dCas12a
oRS2251	CR_07520C_A	F- cgataatttctactaagtgtagatAAAGTCAATGTGTGAGTGAG R- aacCTCACTCACACATTGACTTTatctacacttagtagaaatta	dCas12a
oRS2252	CR_07520C_A	F- cgataatttctactaagtgtagatTAGCACTTTAGGAATGTGCT R- aacAGCACATTCCTAAAGTGCTAatctacacttagtagaaatta	dCas12a
oRS2253	CR_08920W_A	F- cgataatttctactaagtgtagatGTCCTCGGATTTTGCCTTCA R- aacTGAAGGCAAAATCCGAGGACatctacacttagtagaaatta	dCas12a
oRS2254	CR_08920W_A	F- cgataatttctactaagtgtagatCGCGTTTGGTCGCGACATAT R- aacATATGTCGCGACCAAACGCGatctacacttagtagaaatta	dCas12a
oRS2255	CR_08920W_A	F- cgataatttctactaagtgtagatGGAAGCACCGAGACATTTGC R- aacGCAAATGTCTCGGTGCTTCCatctacacttagtagaaatta	dCas12a
oRS2256	CR_08920W_A	F- cgataatttctactaagtgtagatCATGATTGCTTAATGATACT R- aacAGTATCATTAAGCAATCATGatctacacttagtagaaatta	dCas12a
gRS148	YPT31+SEC4+ACD99	ATAGATACTCACTCCATCACGTGATAATTTCACTGGTATGGAAAAGTGGAAAATTTTATAAAAAAAAATTTGATGCCTTTGGCATAGCTGAAACTTCGGCCCAATAGGATTGGAGAATATGTTTTCGCAGCGTTCTTACAATTAAATTGTGGTGGAAGTTCGAGACTTGCGTAAACTATTTTTAATTTcgaAATTTCTACTAAGTGTAGATGAGTTGATTAAACACGCACAaatttctactaagtgtagatTTCTACTCTTTCTGTCTCTCaatttctactaagtgtagatGTCCTCGGATTTTGCCTTCATTGTTTTTTTTGCCGGCGAACGTGGCGAGAAAG	dCas12a
gRS151	SEC4+YPT31	TACCACTTGTTTAGCCGCCGGCGGTAAAAGTCATTGGTCAATAACTATACTCGAGTATTGCCTCATCAAAGAAACAATCAAATATTATAGATACTCACTCCATCACGTGATAATTTCACTGGTATGGAAAAGTGGAAAATTTTATAAAAAAAAATTTGATGCCTTTGGCATAGCTGAAACTTCGGCCCAATAGGATTGGAGAATATGTTTTCGCAGCGTTCTTACAATTAAATTGTGGTGGAAGTTCGAGACTTGCGTAAACTATTTTTAATTTcgaAATTTCTACTAAGTGTAGATGTGGTGGTGAAATTTGCATGaatttctactaagtgtagatATCAGCCACACGCATACACATTGTTTTTTTTGCCGGCGAACGTGGCGAGAAAG	dCas12a
gRS152	YPT31+SEC4	ATAGATACTCACTCCATCACGTGATAATTTCACTGGTATGGAAAAGTGGAAAATTTTATAAAAAAAAATTTGATGCCTTTGGCATAGCTGAAACTTCGGCCCAATAGGATTGGAGAATATGTTTTCGCAGCGTTCTTACAATTAAATTGTGGTGGAAGTTCGAGACTTGCGTAAACTATTTTTAATTTcgaAATTTCTACTAAGTGTAGATGAGTTGATTAAACACGCACAaatttctactaagtgtagatGTGGTGGTGAAATTTGCATGTTGTTTTTTTTGCCGGCGAACGTGGCGAGAAAG	dCas12a

### Sheet: Strains
*Note* All of the backbone vectors used here are available on our AddGene: https://www.addgene.org/Rebecca_Shapiro/
Fungal CRISPR-dCas Strains
Lab Identifier	Target Gene(s)	Backbone Vector	sgRNA/crRNA Sequence Identifier	Strain Background
fRS1042	CR_07520C_A	pRS156 (CRISPRa-dCas9)	oRS1801	SC5314
fRS1035	CR_01750C_A	pRS156 (CRISPRa-dCas9)	oRS1794	SC5314
fRS1033	CR_08920W_A	pRS156 (CRISPRa-dCas9)	oRS1792	SC5314
fRS1037	CR_02390W_A	pRS156 (CRISPRa-dCas9)	oRS1796	SC5314
fRS1346	CR_08510W_A	pRS156 (CRISPRa-dCas9)	oRS2175	SC5314
fRS1347	CR_09460C_A	pRS156 (CRISPRa-dCas9)	oRS2176	SC5314
fRS1348	CR_07920W_A	pRS156 (CRISPRa-dCas9)	oRS2177	SC5314
fRS1354	CR_09390C_A	pRS156 (CRISPRa-dCas9)	oRS2183	SC5314
fRS1355	CR_03510W_A	pRS156 (CRISPRa-dCas9)	oRS2184	SC5314
fRS1356	CR_04230W_A	pRS156 (CRISPRa-dCas9)	oRS2185	SC5314
fRS1357	CR_00200W_A	pRS156 (CRISPRa-dCas9)	oRS2186	SC5314
fRS1038	CR_03110W_A	pRS156 (CRISPRa-dCas9)	oRS1797	SC5314
fRS1359	CR_08000C_A	pRS156 (CRISPRa-dCas9)	oRS2188	SC5314
fRS1145	Non-Targeting	pRS156 (CRISPRa-dCas9)	oRS1926 (Non-Targeting)	SC5314
fRS1360	CR_01750C_A	pRS159 (CRISPRi-dCas9)	oRS1794	SC5314
fRS1361	CR_08510W_A	pRS159 (CRISPRi-dCas9)	oRS2175	SC5314
fRS1362	CR_09460C_A	pRS159 (CRISPRi-dCas9)	oRS2176	SC5314
fRS1363	CR_07920W_A	pRS159 (CRISPRi-dCas9)	oRS2177	SC5314
fRS187	Non-Targeting	pRS159 (CRISPRi-dCas9)	Uncloned Vector	SC5314
fRS1455	CR_01750C_A	pRS1003 (CRISPRa-dCas12a)	oRS2245	SC5314
fRS1456	CR_01750C_A	pRS1003 (CRISPRa-dCas12a)	oRS2246	SC5314
fRS1457	CR_01750C_A	pRS1003 (CRISPRa-dCas12a)	oRS2247	SC5314
fRS1458	CR_01750C_A	pRS1003 (CRISPRa-dCas12a)	oRS2248	SC5314
fRS1459	CR_07520C_A	pRS1003 (CRISPRa-dCas12a)	oRS2249	SC5314
fRS1460	CR_07520C_A	pRS1003 (CRISPRa-dCas12a)	oRS2250	SC5314
fRS1461	CR_07520C_A	pRS1003 (CRISPRa-dCas12a)	oRS2251	SC5314
fRS1462	CR_07520C_A	pRS1003 (CRISPRa-dCas12a)	oRS2252	SC5314
fRS1463	CR_08920W_A	pRS1003 (CRISPRa-dCas12a)	oRS2253	SC5314
fRS1464	CR_08920W_A	pRS1003 (CRISPRa-dCas12a)	oRS2254	SC5314
fRS1465	CR_08920W_A	pRS1003 (CRISPRa-dCas12a)	oRS2255	SC5314
fRS1466	CR_08920W_A	pRS1003 (CRISPRa-dCas12a)	oRS2256	SC5314
fRS1044	Non-Targeting	pRS1003 (CRISPRa-dCas12a)	Uncloned Vector	SC5314
fRS1467	CR_01750C_A	pRS1244 (Inducible CRISPRi-HyperdCas12a)	oRS2245	SC5314
fRS1468	CR_01750C_A	pRS1244 (Inducible CRISPRi-HyperdCas12a)	oRS2246	SC5314
fRS1469	CR_01750C_A	pRS1244 (Inducible CRISPRi-HyperdCas12a)	oRS2247	SC5314
fRS1470	CR_01750C_A	pRS1244 (Inducible CRISPRi-HyperdCas12a)	oRS2248	SC5314
fRS1471	CR_07520C_A	pRS1244 (Inducible CRISPRi-HyperdCas12a)	oRS2249	SC5314
fRS1472	CR_07520C_A	pRS1244 (Inducible CRISPRi-HyperdCas12a)	oRS2250	SC5314
fRS1473	CR_07520C_A	pRS1244 (Inducible CRISPRi-HyperdCas12a)	oRS2251	SC5314
fRS1474	CR_07520C_A	pRS1244 (Inducible CRISPRi-HyperdCas12a)	oRS2252	SC5314
fRS1475	CR_08920W_A	pRS1244 (Inducible CRISPRi-HyperdCas12a)	oRS2253	SC5314
fRS1476	CR_08920W_A	pRS1244 (Inducible CRISPRi-HyperdCas12a)	oRS2254	SC5314
fRS1477	CR_08920W_A	pRS1244 (Inducible CRISPRi-HyperdCas12a)	oRS2255	SC5314
fRS1478	CR_08920W_A	pRS1244 (Inducible CRISPRi-HyperdCas12a)	oRS2256	SC5314
fRS1318	Non-Targeting	pRS1244 (Inducible CRISPRi-HyperdCas12a)	Uncloned Vector	SC5314
fRS1481	YPT31+SEC4+ACD99	pRS1003 (CRISPRa-dCas12a)	gRS148	SC5314
fRS1482	YPT31+SEC4	pRS1003 (CRISPRa-dCas12a)	gRS152	SC5314
fRS1489	SEC4+YPT31	pRS1244 (Inducible CRISPRi-HyperdCas12a)	gRS151	GC75
fRS1490	Non-Targeting	pRS1244 (Inducible CRISPRi-HyperdCas12a)	Uncloned Vector	GC75
fRS1561	SEC4+YPT31	pRS1074 (Constitutive CRISPRi-HyperdCas12a)	gRS151	CAY6440
fRS1562	Non-Targeting	pRS1074 (Constitutive CRISPRi-HyperdCas12a)	Uncloned Vector	CAY6440
fRS1767	Non-Targeting	pRS1074 (Constitutive CRISPRi-HyperdCas12a)	Uncloned Vector	HSC008
fRS1768	SEC4+YPT31	pRS1074 (Constitutive CRISPRi-HyperdCas12a)	gRS151	HSC008
fRS1769	Non-Targeting	pRS1074 (Constitutive CRISPRi-HyperdCas12a)	Uncloned Vector	HSC174
fRS1770	SEC4+YPT31	pRS1074 (Constitutive CRISPRi-HyperdCas12a)	gRS151	HSC174
fRS1771	Non-Targeting	pRS1074 (Constitutive CRISPRi-HyperdCas12a)	Uncloned Vector	HSC002
fRS1772	SEC4+YPT31	pRS1074 (Constitutive CRISPRi-HyperdCas12a)	gRS151	HSC002
fRS1571	SEC4+YPT31	pRS1074 (Constitutive CRISPRi-HyperdCas12a)	gRS151	SC5314 ChrR AAB
fRS1572	Non-Targeting	pRS1074 (Constitutive CRISPRi-HyperdCas12a)	Uncloned Vector	SC5314 ChrR AAB
fRS1573	SEC4+YPT31	pRS1074 (Constitutive CRISPRi-HyperdCas12a)	gRS151	SC5314 ChrR ABB
fRS1575	Non-Targeting	pRS1074 (Constitutive CRISPRi-HyperdCas12a)	Uncloned Vector	SC5314 ChrR ABB
fRS1576	SEC4	pRS156 (CRISPRa-dCas9)	oRS1794	Parent of DSY1024 (CAF2-1)
fRS1577	YPT31	pRS156 (CRISPRa-dCas9)	oRS1801	Parent of DSY1024 (CAF2-1)
fRS1578	YPT31+SEC4	pRS1003 (CRISPRa-dCas9)	gRS152	Parent of DSY1024 (CAF2-1)
fRS1579	Non-Targeting	pRS156 (CRISPRa-dCas9)	oRS1926 (Non-Targeting)	Parent of DSY1024 (CAF2-1)
fRS1580	Non-Targeting	pRS1003 (CRISPRa-dCas12a)	Uncloned Vector	Parent of DSY1024 (CAF2-1)
fRS1581	SEC4	pRS156 (CRISPRa-dCas9)	oRS1794	DSY1024
fRS1582	YPT31	pRS156 (CRISPRa-dCas9)	oRS1801	DSY1024
fRS1583	YPT31+SEC4	pRS1003 (CRISPRa-dCas9)	gRS152	DSY1024
fRS1584	Non-Targeting	pRS156 (CRISPRa-dCas9)	oRS1926 (Non-Targeting)	DSY1024
fRS1585	Non-Targeting	pRS1003 (CRISPRa-dCas12a)	Uncloned Vector	DSY1024
Other Fungal Strains
Lab Identifier	Common Name	Notes
fRS1	SC5314
fRS1050	SC5314 ChrR AAB
fRS1051	SC5314 ChrR AAB #2
fRS1052	SC5314 ChrR AAB #3
fRS1053	SC5314 ChrR ABB
fRS768	CAY6440	From Rosenberg and Ene et al. 2018. Nature Communications. https://doi.org/10.1038/s41467-018-04926-x
fRS862	GC75	From Wu et al. 2007. Molecular Microbiology. https://doi.org/10.1111/j.1365-2958.2007.05759.x
fRS1327	CAF2-1	ura3::imm434/URA3. Derived from CAI4.
fRS1332	DSY1024	cdr1 hisG/cdr1 ::hisG cdr2 ::hisG/cdr2 ::hisG camdr1 ::hisG/camdr1 ::hisG flu1 ::hisG/flu1 ::hisG-URA3-hisG
fRS1723	HSC008	From Adamu Bukari et al. 2026. npj Fungal Science. In Press.
fRS1724	HSC174	From Adamu Bukari et al. 2026. npj Fungal Science. In Press.
fRS1725	HSC002	From Adamu Bukari et al. 2026. npj Fungal Science. In Press.
