## Supplementary material for "Chromosome-scale CRISPR screening reveals secretory pathway genes as drivers of aneuploidy-mediated antifungal tolerance": TABLE S5: RT-qPCR and ddPCR Data

### Sheet: Key
TABLE S5: RT-qPCR and ddPCR Data
Individuals_A = CRISPRa Individual Gene Overexpression Follow-Up Strains
Individuals_I = CRISPRi Individual Gene Repression Follow-Up Strains
Combo_A = CRISPRa Combination Overexpression Strains
Combo_I = CRISPRi Combination Repression Strains
Efflux_A = CRISPRa Strains in the Efflux-Deficient Background
ChrRi_ddPCR = ddPCR Results from the CRISPRi ChrR-Trisomic Strains

### Sheet: Individuals_A
Plate1
Strain	Gene	Well Position	Cq
fRS1346 Rep1	PMA1 (C3_00720W_A)	A1	11.8599
fRS1346 Rep2	PMA1 (C3_00720W_A)	A2	12.1769
fRS1346 Rep3	PMA1 (C3_00720W_A)	A3	12.1349
fRS1347 Rep1	PMA1 (C3_00720W_A)	A4	12.1286
fRS1347 Rep2	PMA1 (C3_00720W_A)	A5	12.2328
fRS1347 Rep3	PMA1 (C3_00720W_A)	A6	12.0773
fRS1348 Rep1	PMA1 (C3_00720W_A)	A7	12.1261
fRS1348 Rep2	PMA1 (C3_00720W_A)	A8	11.9082
fRS1348 Rep3	PMA1 (C3_00720W_A)	A9	12.4638
fRS1145 Rep1 (Non-Targeting)	PMA1 (C3_00720W_A)	B10	12.4687
fRS1145 Rep2 (Non-Targeting)	PMA1 (C3_00720W_A)	B11	11.8597
fRS1145 Rep3 (Non-Targeting)	PMA1 (C3_00720W_A)	B12	11.8807	dCt	Average Control dCt	ddCt	Fold-OE	T-test	Fold-Repression
fRS1346 Rep1	CR_08510W_A	C1	19.7773	7.91734		-1.35504	2.55805	0.000789835
fRS1346 Rep2	CR_08510W_A	C2	19.941	7.7641		-1.50828	2.84471
fRS1346 Rep3	CR_08510W_A	C3	19.8548	7.71983		-1.55256	2.93337
fRS1347 Rep1	CR_09460C_A	C4	16.2189	4.09032		0.334526	0.793045	0.0143591	1.26096
fRS1347 Rep2	CR_09460C_A	C5	16.5022	4.26941		0.51362	0.700463		1.42763
fRS1347 Rep3	CR_09460C_A	C6	16.4173	4.33999		0.584203	0.667018		1.49921
fRS1348 Rep1	CR_07920W_A	C7	18.6568	6.53067		-0.215861	1.1614	0.365442
fRS1348 Rep2	CR_07920W_A	C8	18.6246	6.71645		-0.0300863	1.02107
fRS1348 Rep3	CR_07920W_A	C9	18.9099	6.44612		-0.300409	1.23149
fRS1145 Rep1 (Non-Targeting)	CR_08510W_A	E1	21.7022	9.23351	9.27239
fRS1145 Rep2 (Non-Targeting)	CR_08510W_A	E2	21.3258	9.46605
fRS1145 Rep3 (Non-Targeting)	CR_08510W_A	E3	20.9983	9.1176
fRS1145 Rep1 (Non-Targeting)	CR_09460C_A	E4	16.2585	3.78976	3.75579
fRS1145 Rep2 (Non-Targeting)	CR_09460C_A	E5	15.7448	3.88508
fRS1145 Rep3 (Non-Targeting)	CR_09460C_A	E6	15.4732	3.59253
fRS1145 Rep1 (Non-Targeting)	CR_07920W_A	E7	19.1974	6.72871	6.74653
fRS1145 Rep2 (Non-Targeting)	CR_07920W_A	E8	18.8776	7.01782
fRS1145 Rep3 (Non-Targeting)	CR_07920W_A	E9	18.3738	6.49307
No Template Control	PMA1 (C3_00720W_A)	G1	24.7873
No Template Control	CR_08510W_A	H1	31.6032
No Template Control	CR_09460C_A	H2	33.6262
No Template Control	CR_07920W_A	H3	25.8099
Plate2
Strain	Gene	Well Position	Cq
fRS1354 Rep1	PMA1 (C3_00720W_A)	A4	12.505
fRS1354 Rep2	PMA1 (C3_00720W_A)	A5	12.296
fRS1354 Rep3	PMA1 (C3_00720W_A)	A6	12.4301
fRS1355 Rep1	PMA1 (C3_00720W_A)	A7	12.6006
fRS1355 Rep2	PMA1 (C3_00720W_A)	A8	12.4603
fRS1355 Rep3	PMA1 (C3_00720W_A)	A9	12.4558
fRS1356 Rep1	PMA1 (C3_00720W_A)	A10	12.2112
fRS1356 Rep2	PMA1 (C3_00720W_A)	A11	12.4783
fRS1356 Rep3	PMA1 (C3_00720W_A)	A12	12.3654
fRS1357 Rep1	PMA1 (C3_00720W_A)	B1	12.866
fRS1357 Rep2	PMA1 (C3_00720W_A)	B2	12.7199
fRS1357 Rep3	PMA1 (C3_00720W_A)	B3	12.6797
fRS1359 Rep1	PMA1 (C3_00720W_A)	B7	12.5886
fRS1359 Rep2	PMA1 (C3_00720W_A)	B8	12.7253
fRS1359 Rep3	PMA1 (C3_00720W_A)	B9	12.6164
fRS1145 Rep1 (Non-Targeting)	PMA1 (C3_00720W_A)	B10	12.6471
fRS1145 Rep2 (Non-Targeting)	PMA1 (C3_00720W_A)	B11	12.338
fRS1145 Rep3 (Non-Targeting)	PMA1 (C3_00720W_A)	B12	11.9585	dCt	Average Control dCt	ddCt	Fold-OE	T-test
fRS1354 Rep1	CR_09390C_A	C4	23.6745	11.1695		-0.629602	1.54714	0.00167988
fRS1354 Rep2	CR_09390C_A	C5	23.3762	11.0802		-0.718817	1.64583
fRS1354 Rep3	CR_09390C_A	C6	23.6927	11.2626		-0.536504	1.45045
fRS1355 Rep1	CR_03510W_A	C7	24.6196	12.019		-1.24135	2.3642	0.000718189
fRS1355 Rep2	CR_03510W_A	C8	24.642	12.1817		-1.07866	2.11207
fRS1355 Rep3	CR_03510W_A	C9	24.6267	12.1709		-1.08946	2.12794
fRS1356 Rep1	CR_04230W_A	C10	15.5634	3.35225		-2.52952	5.77378	0.00412133
fRS1356 Rep2	CR_04230W_A	C11	15.7159	3.23764		-2.64412	6.25116
fRS1356 Rep3	CR_04230W_A	C12	15.775	3.40957		-2.4722	5.5489
fRS1357 Rep1	CR_00200W_A	D1	14.3046	1.43862		-2.88285	7.37607	0.000596762
fRS1357 Rep2	CR_00200W_A	D2	14.4793	1.75944		-2.56203	5.90539
fRS1357 Rep3	CR_00200W_A	D3	14.3977	1.71795		-2.60353	6.07771
fRS1359 Rep1	CR_08000C_A	D7	17.5228	4.9342		-1.28206	2.43186	0.00018683
fRS1359 Rep2	CR_08000C_A	D8	17.5935	4.86827		-1.34799	2.54558
fRS1359 Rep3	CR_08000C_A	D9	17.5499	4.93348		-1.28278	2.43308
fRS1145 Rep1 (Non-Targeting)	CR_09390C_A	E4	24.3584	11.7114	11.7991
fRS1145 Rep2 (Non-Targeting)	CR_09390C_A	E5	24.2568	11.9188
fRS1145 Rep3 (Non-Targeting)	CR_09390C_A	E6	23.7255	11.767
fRS1145 Rep1 (Non-Targeting)	CR_03510W_A	E7	25.915	13.2679	13.2604
fRS1145 Rep2 (Non-Targeting)	CR_03510W_A	E8	25.7361	13.3981
fRS1145 Rep3 (Non-Targeting)	CR_03510W_A	E9	25.0736	13.1151
fRS1145 Rep1 (Non-Targeting)	CR_04230W_A	E10	18.1777	5.53059	5.88177
fRS1145 Rep2 (Non-Targeting)	CR_04230W_A	E11	18.2265	5.88851
fRS1145 Rep3 (Non-Targeting)	CR_04230W_A	E12	18.1847	6.22621
fRS1145 Rep1 (Non-Targeting)	CR_00200W_A	F1	17.0031	4.35606	4.32148
fRS1145 Rep2 (Non-Targeting)	CR_00200W_A	F2	16.6867	4.34869
fRS1145 Rep3 (Non-Targeting)	CR_00200W_A	F3	16.2182	4.25969
fRS1145 Rep1 (Non-Targeting)	CR_08000C_A	F7	18.867	6.2199	6.21626
fRS1145 Rep2 (Non-Targeting)	CR_08000C_A	F8	18.5584	6.22047
fRS1145 Rep3 (Non-Targeting)	CR_08000C_A	F9	18.1669	6.20841
No template control	PMA1 (C3_00720W_A)	G1	27.2661
No template control	CR_09390C_A	H2	37.1645
No template control	CR_03510W_A	H3	23.4507
No template control	CR_04230W_A	H4	32.3812
No template control	CR_00200W_A	H5	26.4493
No template control	CR_08000C_A	H7	29.8616
Plate3
Strain	Gene	Well Position	Cq
fRS1035 Rep1	PMA1 (C3_00720W_A)	A1	11.1695
fRS1035 Rep2	PMA1 (C3_00720W_A)	A2	11.9994
fRS1035 Rep3	PMA1 (C3_00720W_A)	A3	11.4216
fRS1042 Rep1	PMA1 (C3_00720W_A)	A4	11.3518
fRS1042 Rep2	PMA1 (C3_00720W_A)	A5	11.7489
fRS1042 Rep3	PMA1 (C3_00720W_A)	A6	11.2553
fRS1033 Rep1	PMA1 (C3_00720W_A)	A7	11.8737
fRS1033 Rep2	PMA1 (C3_00720W_A)	A8	11.5844
fRS1033 Rep3	PMA1 (C3_00720W_A)	A9	11.6619
fRS1037 Rep1	PMA1 (C3_00720W_A)	A10	11.3278
fRS1037 Rep2	PMA1 (C3_00720W_A)	A11	11.1883
fRS1037 Rep3	PMA1 (C3_00720W_A)	A12	11.216
fRS1038 Rep1	PMA1 (C3_00720W_A)	B1	11.5176
fRS1038 Rep2	PMA1 (C3_00720W_A)	B2	11.6758
fRS1038 Rep3	PMA1 (C3_00720W_A)	B3	11.7266
fRS1040 Rep1	PMA1 (C3_00720W_A)	B4	11.1547
fRS1040 Rep2	PMA1 (C3_00720W_A)	B5	11.6163
fRS1040 Rep3	PMA1 (C3_00720W_A)	B6	11.2488
fRS1145 Rep1 (Non-Targeting)	PMA1 (C3_00720W_A)	B7	11.7252
fRS1145 Rep2 (Non-Targeting)	PMA1 (C3_00720W_A)	B8	11.9813
fRS1145 Rep3 (Non-Targeting)	PMA1 (C3_00720W_A)	B9	11.5949	dCt	Average Control dCt	ddCt	Fold-OE	T-test
fRS1035 Rep1	CR_01750C_A	C1	14.3918	3.22236		-1.63211	3.09965	0.00390818
fRS1035 Rep2	CR_01750C_A	C2	14.6628	2.66344		-2.19102	4.56628
fRS1035 Rep3	CR_01750C_A	C3	14.5852	3.16361		-1.69085	3.22847
fRS1042 Rep1	CR_07520C_A	C4	16.5026	5.15076		-1.18694	2.27669	0.000887826
fRS1042 Rep2	CR_07520C_A	C5	16.8454	5.09646		-1.24124	2.36401
fRS1042 Rep3	CR_07520C_A	C6	16.3857	5.13043		-1.20726	2.30899
fRS1033 Rep1	CR_08920W_A	C7	15.6266	3.75289		-3.93751	15.3218	1.45871e-05
fRS1033 Rep2	CR_08920W_A	C8	15.6185	4.03417		-3.65624	12.6078
fRS1033 Rep3	CR_08920W_A	C9	15.3277	3.66578		-4.02463	16.2755
fRS1037 Rep1	CR_02390W_A	C10	14.633	3.30515		-2.66444	6.33981	5.58367e-05
fRS1037 Rep2	CR_02390W_A	C11	14.7188	3.53043		-2.43916	5.42327
fRS1037 Rep3	CR_02390W_A	C12	14.8539	3.63793		-2.33166	5.03385
fRS1038 Rep1	CR_03110W_A	D1	19.1353	7.61772		-0.625863	1.54313	0.00217726
fRS1038 Rep2	CR_03110W_A	D2	19.162	7.48622		-0.757363	1.6904
fRS1038 Rep3	CR_03110W_A	D3	19.1162	7.38964		-0.853943	1.80743
fRS1040 Rep1	CR_01750C_A	D4	14.1945	3.03978		-1.81468	3.51782	0.000126159
fRS1040 Rep2	CR_01750C_A	D5	14.5131	2.89678		-1.95768	3.88437
fRS1040 Rep3	CR_01750C_A	D6	14.2442	2.99547		-1.85899	3.62755
fRS1145 Rep1 (Non-Targeting)	CR_01750C_A	E1	16.656	4.93079	4.85446
fRS1145 Rep2 (Non-Targeting)	CR_01750C_A	E2	16.9052	4.92393
fRS1145 Rep3 (Non-Targeting)	CR_01750C_A	E3	16.3036	4.70867
fRS1145 Rep1 (Non-Targeting)	CR_07520C_A	E4	18.1091	6.38383	6.33769
fRS1145 Rep2 (Non-Targeting)	CR_07520C_A	E5	18.3784	6.39713
fRS1145 Rep3 (Non-Targeting)	CR_07520C_A	E6	17.827	6.23212
fRS1145 Rep1 (Non-Targeting)	CR_08920W_A	E7	19.4612	7.73593	7.69041
fRS1145 Rep2 (Non-Targeting)	CR_08920W_A	E8	19.814	7.83273
fRS1145 Rep3 (Non-Targeting)	CR_08920W_A	E9	19.0975	7.50257
fRS1145 Rep1 (Non-Targeting)	CR_02390W_A	E10	17.7912	6.06597	5.96959
fRS1145 Rep2 (Non-Targeting)	CR_02390W_A	E11	18.0473	6.06606
fRS1145 Rep3 (Non-Targeting)	CR_02390W_A	E12	17.3717	5.77674
fRS1145 Rep1 (Non-Targeting)	CR_03110W_A	F1	20.0812	8.35594	8.24358
fRS1145 Rep2 (Non-Targeting)	CR_03110W_A	F2	20.265	8.28375
fRS1145 Rep3 (Non-Targeting)	CR_03110W_A	F3	19.686	8.09105
No template control	PMA1 (C3_00720W_A)	G1	27.5109
No template control	CR_01750C_A	H1	25.8235
No template control	CR_07520C_A	H2	24.7393
No template control	CR_08920W_A	H3	33.3662
No template control	CR_02390W_A	H4	33.4282
No template control	CR_03110W_A	H5	UNDETERMINED

### Sheet: Individuals_I
Plate1
Strain	Gene	Well Position	Cq
fRS1360 Rep1	PMA1 (C3_00720W_A)	A1	12.9763
fRS1360 Rep2	PMA1 (C3_00720W_A)	A2	12.4945
fRS1360 Rep3	PMA1 (C3_00720W_A)	A3	12.6946
fRS1361 Rep1	PMA1 (C3_00720W_A)	A4	12.0517
fRS1361 Rep2	PMA1 (C3_00720W_A)	A5	13.1333
fRS1361 Rep3	PMA1 (C3_00720W_A)	A6	13.2126
fRS1362 Rep1	PMA1 (C3_00720W_A)	A7	12.731
fRS1362 Rep2	PMA1 (C3_00720W_A)	A8	12.949
fRS1362 Rep3	PMA1 (C3_00720W_A)	A9	12.5389
fRS1363 Rep1	PMA1 (C3_00720W_A)	A10	13.2961
fRS1363 Rep2	PMA1 (C3_00720W_A)	A11	12.189
fRS1363 Rep3	PMA1 (C3_00720W_A)	A12	13.1289
fRS187 Rep1 (Non-Targeting)	PMA1 (C3_00720W_A)	C1	13.2834
fRS187 Rep2 (Non-Targeting)	PMA1 (C3_00720W_A)	C2	13.2848
fRS187 Rep3 (Non-Targeting)	PMA1 (C3_00720W_A)	C3	13.0065
No Template Control	PMA1 (C3_00720W_A)	C4	22.0656	dCt	Average Control dCt	ddCt	Fold-Repression	T-test
fRS1360 Rep1	CR_01750C_A	D1	18.8321	5.85577		1.33979	2.53114	2.10869e-05
fRS1360 Rep2	CR_01750C_A	D2	18.3262	5.83162		1.31564	2.48912
fRS1360 Rep3	CR_01750C_A	D3	18.419	5.72443		1.20845	2.31089
fRS187 Rep1 (Non-Targeting)	CR_01750C_A	D4	17.7473	4.46384	4.51598
fRS187 Rep2 (Non-Targeting)	CR_01750C_A	D5	17.7884	4.50365
fRS187 Rep3 (Non-Targeting)	CR_01750C_A	D6	17.5869	4.58046
fRS1361 Rep1	CR_08510W_A	D7	21.7565	9.70483		0.606573	1.52264	0.022949
fRS1361 Rep2	CR_08510W_A	D8	23.2214	10.088		0.989749	1.98584
fRS1361 Rep3	CR_08510W_A	D9	23.4591	10.2465		1.14822	2.2164
fRS187 Rep1 (Non-Targeting)	CR_08510W_A	D10	22.2724	8.98897	9.09826
fRS187 Rep2 (Non-Targeting)	CR_08510W_A	D11	22.1185	8.83368
fRS187 Rep3 (Non-Targeting)	CR_08510W_A	D12	22.4786	9.47211
fRS1362 Rep1	CR_09460C_A	E1	21.6992	8.96826		5.00664	32.1476	0.0012384
fRS1362 Rep2	CR_09460C_A	E2	21.1323	8.18333		4.22171	18.6578
fRS1362 Rep3	CR_09460C_A	E3	21.6224	9.08353		5.12191	34.8215
fRS187 Rep1 (Non-Targeting)	CR_09460C_A	E4	17.3565	4.07312	3.96162
fRS187 Rep2 (Non-Targeting)	CR_09460C_A	E5	17.0295	3.74468
fRS187 Rep3 (Non-Targeting)	CR_09460C_A	E6	17.0735	4.06706
No Template Control	CR_01750C_A	H1	26.449
No Template Control	CR_08510W_A	H2	29.7981
No Template Control	CR_09460C_A	H3	36.2972
Plate2
Strain	Gene	Well Position	Cq	dCt	Average Control dCt	ddCt	Repression	T-test
fRS1363 Rep1	PMA1 (C3_00720W_A)	A1	13.0811
fRS1363 Rep2	PMA1 (C3_00720W_A)	A2	12.0584
fRS1363 Rep3	PMA1 (C3_00720W_A)	A3	12.7912
fRS187 Rep1 (Non-Targeting)	PMA1 (C3_00720W_A)	A4	13.6796
fRS187 Rep2 (Non-Targeting)	PMA1 (C3_00720W_A)	A5	13.5142
fRS187 Rep3 (Non-Targeting)	PMA1 (C3_00720W_A)	A6	13.4117
No Template Control	PMA1 (C3_00720W_A)	A7	26.4908
fRS1363 Rep1	CR_07920W_A	B1	19.9238	6.84267		0.273211	1.20849	0.0153492
fRS1363 Rep2	CR_07920W_A	B2	19.1424	7.08406		0.514603	1.4286
fRS1363 Rep3	CR_07920W_A	B3	19.8808	7.08962		0.52016	1.43411
fRS187 Rep1 (Non-Targeting)	CR_07920W_A	B4	20.3787	6.69917	6.56946
fRS187 Rep2 (Non-Targeting)	CR_07920W_A	B5	20.0328	6.51861
fRS187 Rep3 (Non-Targeting)	CR_07920W_A	B6	19.9022	6.4906
No Template Control	CR_07920W_A	B7	27.7958

### Sheet: Combo_A
Plate1
Strain	Gene	Well Position	Cq
fRS1481 Rep1 (YPT31+SEC4+ACD99)	PMA1 (C3_00720W_A)	A1	11.3069
fRS1481 Rep2 (YPT31+SEC4+ACD99)	PMA1 (C3_00720W_A)	A2	11.1372
fRS1481 Rep3 (YPT31+SEC4+ACD99)	PMA1 (C3_00720W_A)	A3	10.8806
fRS1482 Rep1 (YPT31+SEC4)	PMA1 (C3_00720W_A)	A4	10.7325
fRS1482 Rep2 (YPT31+SEC4)	PMA1 (C3_00720W_A)	A5	10.6913
fRS1482 Rep3 (YPT31+SEC4)	PMA1 (C3_00720W_A)	A6	11.4886
fRS1044 Rep1 (Non-Targeting)	PMA1 (C3_00720W_A)	A7	11.6012
fRS1044 Rep2 (Non-Targeting)	PMA1 (C3_00720W_A)	A8	11.4051
fRS1044 Rep3 (Non-Targeting)	PMA1 (C3_00720W_A)	A9	11.2241
No Template Control	PMA1 (C3_00720W_A)	A11	19.57	dCt	Average Control dCt	ddCt	Fold-OE	T-test
fRS1481 Rep1 (YPT31+SEC4+ACD99)	SEC4 (CR_01750C_A)	B1	14.7516	3.44474		-1.22208	2.33283	0.000513473
fRS1481 Rep2 (YPT31+SEC4+ACD99)	SEC4 (CR_01750C_A)	B2	14.704	3.56681		-1.10001	2.14356
fRS1481 Rep3 (YPT31+SEC4+ACD99)	SEC4 (CR_01750C_A)	B3	14.559	3.67843		-0.988391	1.98397
fRS1482 Rep1 (YPT31+SEC4)	SEC4 (CR_01750C_A)	B4	13.8723	3.13986		-1.52696	2.88178	0.000437647
fRS1482 Rep2 (YPT31+SEC4)	SEC4 (CR_01750C_A)	B5	14.1071	3.41579		-1.25103	2.38011
fRS1482 Rep3 (YPT31+SEC4)	SEC4 (CR_01750C_A)	B6	14.5887	3.10004		-1.56678	2.96244
fRS1044 Rep1 (Non-Targeting)	SEC4 (CR_01750C_A)	B7	16.3062	4.70499	4.66682
fRS1044 Rep2 (Non-Targeting)	SEC4 (CR_01750C_A)	B8	16.1863	4.78118
fRS1044 Rep3 (Non-Targeting)	SEC4 (CR_01750C_A)	B9	15.7384	4.51429
No Template Control	SEC4 (CR_01750C_A)	B11	30.0698
fRS1481 Rep1 (YPT31+SEC4+ACD99)	YPT31 (CR_07520C_A)	C1	16.0656	4.75871		-1.28935	2.44417	0.00415498
fRS1481 Rep2 (YPT31+SEC4+ACD99)	YPT31 (CR_07520C_A)	C2	15.9037	4.76653		-1.28153	2.43096
fRS1481 Rep3 (YPT31+SEC4+ACD99)	YPT31 (CR_07520C_A)	C3	15.6072	4.72662		-1.32144	2.49915
fRS1482 Rep1 (YPT31+SEC4)	YPT31 (CR_07520C_A)	C4	15.2162	4.4837		-1.56436	2.95747	0.00260297
fRS1482 Rep2 (YPT31+SEC4)	YPT31 (CR_07520C_A)	C5	15.6145	4.92316		-1.1249	2.18086
fRS1482 Rep3 (YPT31+SEC4)	YPT31 (CR_07520C_A)	C6	15.9677	4.47905		-1.56901	2.96701
fRS1044 Rep1 (Non-Targeting)	YPT31 (CR_07520C_A)	C7	17.7448	6.14365	6.04806
fRS1044 Rep2 (Non-Targeting)	YPT31 (CR_07520C_A)	C8	17.5367	6.13153
fRS1044 Rep3 (Non-Targeting)	YPT31 (CR_07520C_A)	C9	17.0931	5.869
No Template Control	YPT31 (CR_07520C_A)	C11	28.1013
fRS1481 Rep1 (YPT31+SEC4+ACD99)	ACD99 (CR_08920W_A)	D1	17.9721	6.66521		-1.38453	2.61087	0.00645321
fRS1481 Rep2 (YPT31+SEC4+ACD99)	ACD99 (CR_08920W_A)	D2	17.8231	6.68586		-1.36389	2.57378
fRS1481 Rep3 (YPT31+SEC4+ACD99)	ACD99 (CR_08920W_A)	D3	17.9996	7.11897		-0.930778	1.9063
fRS1482 Rep1 (YPT31+SEC4)	ACD99 (CR_08920W_A)	D4	19.5652	8.83269		0.782943	0.58118	0.0828785
fRS1482 Rep2 (YPT31+SEC4)	ACD99 (CR_08920W_A)	D5	19.8123	9.12096		1.07121	0.475918
fRS1482 Rep3 (YPT31+SEC4)	ACD99 (CR_08920W_A)	D6	19.8153	8.32667		0.276919	0.825352
fRS1044 Rep1 (Non-Targeting)	ACD99 (CR_08920W_A)	D7	19.6948	8.09365	8.04975
fRS1044 Rep2 (Non-Targeting)	ACD99 (CR_08920W_A)	D8	19.3274	7.92225
fRS1044 Rep3 (Non-Targeting)	ACD99 (CR_08920W_A)	D9	19.3574	8.13334
No Template Control	ACD99 (CR_08920W_A)	D11	35.2634

### Sheet: Combo_I
Plate1 (GC75)
Strain	Gene	Well Position	Cq
fRS1489 Rep1 (SEC4+YPT31)	PMA1 (C3_00720W_A)	A7	11.8075
fRS1489 Rep2 (SEC4+YPT31)	PMA1 (C3_00720W_A)	A8	11.8235
fRS1489 Rep3 (SEC4+YPT31)	PMA1 (C3_00720W_A)	A9	11.3046
fRS1490 Rep1 (Non-Targeting)	PMA1 (C3_00720W_A)	A10	12.0458
fRS1490 Rep2 (Non-Targeting)	PMA1 (C3_00720W_A)	A11	11.5044
fRS1490 Rep3 (Non-Targeting)	PMA1 (C3_00720W_A)	A12	11.4359	dCt	Average Control dCt	ddCt	Fold-Repression	T-test
fRS1489 Rep1 (SEC4+YPT31)	SEC4 (CR_01750C_A)	B7	17.1359	5.32837		0.699867	1.62436	0.00500375
fRS1489 Rep2 (SEC4+YPT31)	SEC4 (CR_01750C_A)	B8	17.047	5.22345		0.594947	1.51042
fRS1489 Rep3 (SEC4+YPT31)	SEC4 (CR_01750C_A)	B9	16.8525	5.5479		0.919392	1.89132
fRS1490 Rep1 (Non-Targeting)	SEC4 (CR_01750C_A)	B10	16.6358	4.59	4.6285
fRS1490 Rep2 (Non-Targeting)	SEC4 (CR_01750C_A)	B11	16.2518	4.74739
fRS1490 Rep3 (Non-Targeting)	SEC4 (CR_01750C_A)	B12	15.984	4.54812
fRS1489 Rep1 (SEC4+YPT31)	YPT31 (CR_07520C_A)	C7	19.0452	7.2377		0.959326	1.9444	0.00368195
fRS1489 Rep2 (SEC4+YPT31)	YPT31 (CR_07520C_A)	C8	18.9726	7.14908		0.870711	1.82856
fRS1489 Rep3 (SEC4+YPT31)	YPT31 (CR_07520C_A)	C9	18.4704	7.16576		0.88739	1.84983
fRS1490 Rep1 (Non-Targeting)	YPT31 (CR_07520C_A)	C10	18.2011	6.15529	6.27837
fRS1490 Rep2 (Non-Targeting)	YPT31 (CR_07520C_A)	C11	17.9276	6.42321
fRS1490 Rep3 (Non-Targeting)	YPT31 (CR_07520C_A)	C12	17.6925	6.25662
No Template Control	PMA1 (C3_00720W_A)	F1	20.4169
No Template Control	SEC4 (CR_01750C_A)	F3	25.509
No Template Control	YPT31 (CR_07520C_A)	F5	26.9007
Plate 2 (CAY6440)
Strain	Gene	Well Position	Cq
fRS1561 Rep1 (SEC4+YPT31)	PMA1 (C3_00720W_A)	A4	10.9787
fRS1561 Rep2 (SEC4+YPT31)	PMA1 (C3_00720W_A)	A5	10.9524
fRS1561 Rep3 (SEC4+YPT31)	PMA1 (C3_00720W_A)	A6	10.7397
fRS1562 Rep1 (Non-Targeting)	PMA1 (C3_00720W_A)	A7	10.8196
fRS1562 Rep2 (Non-Targeting)	PMA1 (C3_00720W_A)	A8	11.1012
fRS1562 Rep3 (Non-Targeting)	PMA1 (C3_00720W_A)	A9	11.6836
No Template Control	PMA1 (C3_00720W_A)	A11	28.0556	dCt	Average Control dCt	ddCt	Fold Repression	T-test
fRS1561 Rep1 (SEC4+YPT31)	SEC4 (CR_01750C_A)	B4	16.8183	5.83954		1.4803	2.79007	0.0139152
fRS1561 Rep2 (SEC4+YPT31)	SEC4 (CR_01750C_A)	B5	16.8233	5.87092		1.51169	2.85143
fRS1561 Rep3 (SEC4+YPT31)	SEC4 (CR_01750C_A)	B6	16.584	5.84428		1.48505	2.79926
fRS1562 Rep1 (Non-Targeting)	SEC4 (CR_01750C_A)	B7	15.1878	4.36823	4.35924
fRS1562 Rep2 (Non-Targeting)	SEC4 (CR_01750C_A)	B8	15.7663	4.66511
fRS1562 Rep3 (Non-Targeting)	SEC4 (CR_01750C_A)	B9	15.7279	4.04437
No Template Control	SEC4 (CR_01750C_A)	B11	28.5706
fRS1561 Rep1 (SEC4+YPT31)	YPT31 (CR_07520C_A)	C4	17.6024	6.62363		0.644242	1.56292	0.0156462
fRS1561 Rep2 (SEC4+YPT31)	YPT31 (CR_07520C_A)	C5	17.955	7.00265		1.02326	2.0325
fRS1561 Rep3 (SEC4+YPT31)	YPT31 (CR_07520C_A)	C6	17.4096	6.66982		0.690426	1.61376
fRS1562 Rep1 (Non-Targeting)	YPT31 (CR_07520C_A)	C7	16.7169	5.89731	5.97939
fRS1562 Rep2 (Non-Targeting)	YPT31 (CR_07520C_A)	C8	17.3669	6.2657
fRS1562 Rep3 (Non-Targeting)	YPT31 (CR_07520C_A)	C9	17.4587	5.77516
No Template Control	YPT31 (CR_07520C_A)	C11	28.3837
Plate 3 (ChrR AAB and ChrR ABB)
Strain	Gene	Well Position	Cq
fRS1571 Rep1 (SEC4+YPT31)	PMA1 (C3_00720W_A)	A1	11.5196
fRS1571 Rep2 (SEC4+YPT31)	PMA1 (C3_00720W_A)	A2	11.6808
fRS1571 Rep3 (SEC4+YPT31)	PMA1 (C3_00720W_A)	A3	11.3065
fRS1572 Rep1 (Non-Targeting)	PMA1 (C3_00720W_A)	A4	11.3883
fRS1572 Rep2 (Non-Targeting)	PMA1 (C3_00720W_A)	A5	11.3069
fRS1572 Rep3 (Non-Targeting)	PMA1 (C3_00720W_A)	A6	11.5729
fRS1573 Rep1 (SEC4+YPT31)	PMA1 (C3_00720W_A)	A7	11.5283
fRS1573 Rep2 (SEC4+YPT31)	PMA1 (C3_00720W_A)	A8	11.6745
fRS1573 Rep3 (SEC4+YPT31)	PMA1 (C3_00720W_A)	A9	12.3373
fRS1575 Rep1 (Non-Targeting)	PMA1 (C3_00720W_A)	B1	12.3884
fRS1575 Rep2 (Non-Targeting)	PMA1 (C3_00720W_A)	B2	12.2111
fRS1575 Rep3 (Non-Targeting)	PMA1 (C3_00720W_A)	B3	11.6033
fRS1265 Rep1 (Euploid Non-Targeting)	PMA1 (C3_00720W_A)	B4	11.8973
fRS1265 Rep2 (Euploid Non-Targeting)	PMA1 (C3_00720W_A)	B5	12.0171
fRS1265 Rep3 (Euploid Non-Targeting)	PMA1 (C3_00720W_A)	B6	11.582	dCt	Average Control dCt	ddCt	Fold-Repression	T-test
fRS1571 Rep1 (SEC4+YPT31)	SEC4 (CR_01750C_A)	C1	16.4446	4.92501		0.707368	1.63282	0.0328102
fRS1571 Rep2 (SEC4+YPT31)	SEC4 (CR_01750C_A)	C2	16.2137	4.53288		0.315235	1.24421
fRS1571 Rep3 (SEC4+YPT31)	SEC4 (CR_01750C_A)	C3	16.2566	4.95016		0.732516	1.66153
fRS1572 Rep1 (Non-Targeting)	SEC4 (CR_01750C_A)	C4	15.6632	4.27483	4.21764
fRS1572 Rep2 (Non-Targeting)	SEC4 (CR_01750C_A)	C5	15.5923	4.2854
fRS1572 Rep3 (Non-Targeting)	SEC4 (CR_01750C_A)	C6	15.6656	4.09269
fRS1573 Rep1 (SEC4+YPT31)	SEC4 (CR_01750C_A)	C7	16.0879	4.55961		0.658597	1.57855	0.00338414
fRS1573 Rep2 (SEC4+YPT31)	SEC4 (CR_01750C_A)	C8	16.5533	4.87876		0.977747	1.96939
fRS1573 Rep3 (SEC4+YPT31)	SEC4 (CR_01750C_A)	C9	16.9937	4.65642		0.755405	1.68811
fRS1575 Rep1 (Non-Targeting)	SEC4 (CR_01750C_A)	D1	16.3983	4.00988	3.90101
fRS1575 Rep2 (Non-Targeting)	SEC4 (CR_01750C_A)	D2	15.9898	3.77871
fRS1575 Rep3 (Non-Targeting)	SEC4 (CR_01750C_A)	D3	15.5177	3.91446
fRS1265 Rep1 (Euploid Non-Targeting)	SEC4 (CR_01750C_A)	D4	16.2038	4.30654	4.30894
fRS1265 Rep2 (Euploid Non-Targeting)	SEC4 (CR_01750C_A)	D5	16.23	4.21288
fRS1265 Rep3 (Euploid Non-Targeting)	SEC4 (CR_01750C_A)	D6	15.9894	4.40741	Average Control dCt	ddCt	Fold-Repression	T-test
fRS1571 Rep1 (SEC4+YPT31)	YPT31 (CR_07520C_A)	E1	17.8882	6.36861		1.02381	2.03328	0.00785422
fRS1571 Rep2 (SEC4+YPT31)	YPT31 (CR_07520C_A)	E2	17.7501	6.06934		0.724543	1.65238
fRS1571 Rep3 (SEC4+YPT31)	YPT31 (CR_07520C_A)	E3	17.6123	6.30578		0.960988	1.94664
fRS1572 Rep1 (Non-Targeting)	YPT31 (CR_07520C_A)	E4	16.7712	5.38283	5.3448
fRS1572 Rep2 (Non-Targeting)	YPT31 (CR_07520C_A)	E5	16.6273	5.32045
fRS1572 Rep3 (Non-Targeting)	YPT31 (CR_07520C_A)	E6	16.904	5.33111
fRS1573 Rep1 (SEC4+YPT31)	YPT31 (CR_07520C_A)	E7	18.651	7.12266		1.82555	3.54442	0.000283038
fRS1573 Rep2 (SEC4+YPT31)	YPT31 (CR_07520C_A)	E8	19.1219	7.44737		2.15026	4.43906
fRS1573 Rep3 (SEC4+YPT31)	YPT31 (CR_07520C_A)	E9	19.8045	7.46724		2.17012	4.50062
fRS1575 Rep1 (Non-Targeting)	YPT31 (CR_07520C_A)	F1	17.6666	5.27819	5.29711
fRS1575 Rep2 (Non-Targeting)	YPT31 (CR_07520C_A)	F2	17.3946	5.18348
fRS1575 Rep3 (Non-Targeting)	YPT31 (CR_07520C_A)	F3	17.033	5.42968
fRS1265 Rep1 (Euploid Non-Targeting)	YPT31 (CR_07520C_A)	F4	17.8803	5.98308	5.959
fRS1265 Rep2 (Euploid Non-Targeting)	YPT31 (CR_07520C_A)	F5	17.7944	5.77731
fRS1265 Rep3 (Euploid Non-Targeting)	YPT31 (CR_07520C_A)	F6	17.6986	6.11662
No Template Control	PMA1 (C3_00720W_A)	G1	25.4949
No Template Control	SEC4 (CR_01750C_A)	G2	26.0092
No Template Control	YPT31 (CR_07520C_A)	G3	24.3169
Plate 4 (HSC008, HSC174, and HSC002)
Strain	Gene	Well Position	Cq
fRS1767 Rep1 (Non-Targeting)	PMA1 (C3_00720W_A)	A1	11.9181
fRS1767 Rep2 (Non-Targeting)	PMA1 (C3_00720W_A)	A2	11.9945
fRS1767 Rep3 (Non-Targeting)	PMA1 (C3_00720W_A)	A3	12.1581
fRS1768 Rep1 (SEC4+YPT31)	PMA1 (C3_00720W_A)	A4	11.7994
fRS1768 Rep2 (SEC4+YPT31)	PMA1 (C3_00720W_A)	A5	11.9755
fRS1768 Rep3 (SEC4+YPT31)	PMA1 (C3_00720W_A)	A6	12.1482
fRS1769 Rep1 (Non-Targeting)	PMA1 (C3_00720W_A)	A7	11.5826
fRS1769 Rep2 (Non-Targeting)	PMA1 (C3_00720W_A)	A8	11.5537
fRS1769 Rep3 (Non-Targeting)	PMA1 (C3_00720W_A)	A9	11.8902
fRS1770 Rep1 (SEC4+YPT31)	PMA1 (C3_00720W_A)	A10	11.1032
fRS1770 Rep2 (SEC4+YPT31)	PMA1 (C3_00720W_A)	A11	11.3248
fRS1770 Rep3 (SEC4+YPT31)	PMA1 (C3_00720W_A)	A12	11.3831
fRS1771 Rep1 (Non-Targeting)	PMA1 (C3_00720W_A)	B1	11.7446
fRS1771 Rep2 (Non-Targeting)	PMA1 (C3_00720W_A)	B2	12.3321
fRS1771 Rep3 (Non-Targeting)	PMA1 (C3_00720W_A)	B3	11.7931
fRS1772 Rep1 (SEC4+YPT31)	PMA1 (C3_00720W_A)	B4	11.7714
fRS1772 Rep2 (SEC4+YPT31)	PMA1 (C3_00720W_A)	B5	11.8028
fRS1772 Rep3 (SEC4+YPT31)	PMA1 (C3_00720W_A)	B6	11.6858	dCt	Average Control dCt	ddCt	Fold-Repression	T-Test
fRS1767 Rep1 (Non-Targeting)	SEC4 (CR_01750C_A)	C1	16.475	4.55695	4.75673
fRS1767 Rep2 (Non-Targeting)	SEC4 (CR_01750C_A)	C2	16.8222	4.82762
fRS1767 Rep3 (Non-Targeting)	SEC4 (CR_01750C_A)	C3	17.0438	4.88562
fRS1768 Rep1 (SEC4+YPT31)	SEC4 (CR_01750C_A)	C4	17.6507	5.85136		1.09463	2.13558	0.00136672
fRS1768 Rep2 (SEC4+YPT31)	SEC4 (CR_01750C_A)	C5	18.0387	6.06319		1.30646	2.47334
fRS1768 Rep3 (SEC4+YPT31)	SEC4 (CR_01750C_A)	C6	18.0766	5.92845		1.17172	2.2528
fRS1769 Rep1 (Non-Targeting)	SEC4 (CR_01750C_A)	C7	16.0097	4.42714	4.61669
fRS1769 Rep2 (Non-Targeting)	SEC4 (CR_01750C_A)	C8	16.3389	4.78518
fRS1769 Rep3 (Non-Targeting)	SEC4 (CR_01750C_A)	C9	16.5279	4.63774
fRS1770 Rep1 (SEC4+YPT31)	SEC4 (CR_01750C_A)	C10	17.1203	6.01708		1.40039	2.63973	0.00180662
fRS1770 Rep2 (SEC4+YPT31)	SEC4 (CR_01750C_A)	C11	17.4656	6.1408		1.52412	2.87611
fRS1770 Rep3 (SEC4+YPT31)	SEC4 (CR_01750C_A)	C12	17.5236	6.14048		1.5238	2.87547
fRS1771 Rep1 (Non-Targeting)	SEC4 (CR_01750C_A)	D1	16.5954	4.85081	4.86386
fRS1771 Rep2 (Non-Targeting)	SEC4 (CR_01750C_A)	D2	17.0877	4.75555
fRS1771 Rep3 (Non-Targeting)	SEC4 (CR_01750C_A)	D3	16.7783	4.98521
fRS1772 Rep1 (SEC4+YPT31)	SEC4 (CR_01750C_A)	D4	17.8924	6.12095		1.2571	2.39014	0.000169805
fRS1772 Rep2 (SEC4+YPT31)	SEC4 (CR_01750C_A)	D5	18.1411	6.33838		1.47452	2.77892
fRS1772 Rep3 (SEC4+YPT31)	SEC4 (CR_01750C_A)	D6	18.0433	6.35747		1.49361	2.81593
fRS1767 Rep1 (Non-Targeting)	YPT31 (CR_07520C_A)	E1	18.2212	6.30316	6.50604
fRS1767 Rep2 (Non-Targeting)	YPT31 (CR_07520C_A)	E2	18.4909	6.49632
fRS1767 Rep3 (Non-Targeting)	YPT31 (CR_07520C_A)	E3	18.8768	6.71864
fRS1768 Rep1 (SEC4+YPT31)	YPT31 (CR_07520C_A)	E4	20.2361	8.43673		1.93069	3.81238	0.000747768
fRS1768 Rep2 (SEC4+YPT31)	YPT31 (CR_07520C_A)	E5	20.5616	8.58601		2.07997	4.22799
fRS1768 Rep3 (SEC4+YPT31)	YPT31 (CR_07520C_A)	E6	20.531	8.38282		1.87678	3.67254
fRS1769 Rep1 (Non-Targeting)	YPT31 (CR_07520C_A)	E7	17.5882	6.00562	6.04806
fRS1769 Rep2 (Non-Targeting)	YPT31 (CR_07520C_A)	E8	17.815	6.26127
fRS1769 Rep3 (Non-Targeting)	YPT31 (CR_07520C_A)	E9	17.7675	5.87731
fRS1770 Rep1 (SEC4+YPT31)	YPT31 (CR_07520C_A)	E10	18.928	7.82476		1.77669	3.4264	0.00166698
fRS1770 Rep2 (SEC4+YPT31)	YPT31 (CR_07520C_A)	E11	19.0846	7.75985		1.71178	3.27565
fRS1770 Rep3 (SEC4+YPT31)	YPT31 (CR_07520C_A)	E12	19.0592	7.67606		1.628	3.09083
fRS1771 Rep1 (Non-Targeting)	YPT31 (CR_07520C_A)	F1	18.5343	6.78973	6.77078
fRS1771 Rep2 (Non-Targeting)	YPT31 (CR_07520C_A)	F2	18.8028	6.47064
fRS1771 Rep3 (Non-Targeting)	YPT31 (CR_07520C_A)	F3	18.8451	7.05195
fRS1772 Rep1 (SEC4+YPT31)	YPT31 (CR_07520C_A)	F4	20.3494	8.57798		1.8072	3.49964	0.00369397
fRS1772 Rep2 (SEC4+YPT31)	YPT31 (CR_07520C_A)	F5	20.5626	8.75988		1.98911	3.96991
fRS1772 Rep3 (SEC4+YPT31)	YPT31 (CR_07520C_A)	F6	20.44	8.7542		1.98342	3.9543
No-Template Control	PMA1 (C3_00720W_A)	H1	25.2321
No-Template Control	SEC4 (CR_01750C_A)	H2	26.1728
No-Template Control	YPT31 (CR_07520C_A)	H3	30.544

### Sheet: Efflux_A
Plate1
Strain	Gene	Well Position	Cq
fRS1576 Rep1 (SEC4)	PMA1 (C3_00720W_A)	A1	11.5583
fRS1576 Rep2 (SEC4)	PMA1 (C3_00720W_A)	A2	11.9572
fRS1576 Rep3 (SEC4)	PMA1 (C3_00720W_A)	A3	11.572
fRS1577 Rep1 (YPT31)	PMA1 (C3_00720W_A)	A4	11.5373
fRS1577 Rep2 (YPT31)	PMA1 (C3_00720W_A)	A5	11.0043
fRS1577 Rep3 (YPT31)	PMA1 (C3_00720W_A)	A6	11.3728
fRS1578 Rep1 (SEC4+YPT31)	PMA1 (C3_00720W_A)	A7	11.7023
fRS1578 Rep2 (SEC4+YPT31)	PMA1 (C3_00720W_A)	A8	11.3449
fRS1578 Rep3 (SEC4+YPT31)	PMA1 (C3_00720W_A)	A9	11.5183
fRS1579 Rep1 (Non-Targeting)	PMA1 (C3_00720W_A)	A10	11.4712
fRS1579 Rep2 (Non-Targeting)	PMA1 (C3_00720W_A)	A11	11.5495
fRS1579 Rep3 (Non-Targeting)	PMA1 (C3_00720W_A)	A12	11.6104
fRS1580 Rep1 (Non-Targeting)	PMA1 (C3_00720W_A)	B1	12.178
fRS1580 Rep2 (Non-Targeting)	PMA1 (C3_00720W_A)	B2	11.6794
fRS1580 Rep3 (Non-Targeting)	PMA1 (C3_00720W_A)	B3	11.782
fRS1581 Rep1 (SEC4)	PMA1 (C3_00720W_A)	B4	11.9813
fRS1581 Rep2 (SEC4)	PMA1 (C3_00720W_A)	B5	11.9794
fRS1581 Rep3 (SEC4)	PMA1 (C3_00720W_A)	B6	12.1666
fRS1582 Rep1 (YPT31)	PMA1 (C3_00720W_A)	B7	12.1977
fRS1582 Rep2 (YPT31)	PMA1 (C3_00720W_A)	B8	11.6306
fRS1582 Rep3 (YPT31)	PMA1 (C3_00720W_A)	B9	11.9299
fRS1583 Rep1 (SEC4+YPT31)	PMA1 (C3_00720W_A)	B10	11.7303
fRS1583 Rep2 (SEC4+YPT31)	PMA1 (C3_00720W_A)	B11	12.0756
fRS1583 Rep3 (SEC4+YPT31)	PMA1 (C3_00720W_A)	B12	12.314
fRS1584 Rep1 (Non-Targeting)	PMA1 (C3_00720W_A)	C1	12.0613
fRS1584 Rep2 (Non-Targeting)	PMA1 (C3_00720W_A)	C2	12.3529
fRS1584 Rep3 (Non-Targeting)	PMA1 (C3_00720W_A)	C3	11.7691
fRS1585 Rep1 (Non-Targeting)	PMA1 (C3_00720W_A)	C4	12.3327
fRS1585 Rep2 (Non-Targeting)	PMA1 (C3_00720W_A)	C5	12.3232
fRS1585 Rep3 (Non-Targeting)	PMA1 (C3_00720W_A)	C6	12.2667	dCt	Average Control dCt	ddCt	Fold-OE	T-test
fRS1576 Rep1 (SEC4)	SEC4 (CR_01750C_A)	C7	14.5375	2.97917		-1.76666	3.40266	0.000135099
fRS1576 Rep2 (SEC4)	SEC4 (CR_01750C_A)	C8	14.965	3.00786		-1.73798	3.33567
fRS1576 Rep3 (SEC4)	SEC4 (CR_01750C_A)	C9	14.669	3.09699		-1.64884	3.13582
fRS1577 Rep1 (YPT31)	SEC4 (CR_01750C_A)	C10	16.683	5.1457		0.399862	0.757931	0.0301268
fRS1577 Rep2 (YPT31)	SEC4 (CR_01750C_A)	C11	15.9794	4.97509		0.229259	0.853073
fRS1577 Rep3 (YPT31)	SEC4 (CR_01750C_A)	C12	16.3465	4.97369		0.227855	0.853903
fRS1578 Rep1 (SEC4+YPT31)	SEC4 (CR_01750C_A)	D1	14.9298	3.22754		-1.72335	3.30203	0.000453237
fRS1578 Rep2 (SEC4+YPT31)	SEC4 (CR_01750C_A)	D2	14.6442	3.29927		-1.65162	3.14187
fRS1578 Rep3 (SEC4+YPT31)	SEC4 (CR_01750C_A)	D3	14.8628	3.34449		-1.60641	3.04493
fRS1579 Rep1 (Non-Targeting)	SEC4 (CR_01750C_A)	D4	16.346	4.87478	4.74584
fRS1579 Rep2 (Non-Targeting)	SEC4 (CR_01750C_A)	D5	16.2285	4.67901
fRS1579 Rep3 (Non-Targeting)	SEC4 (CR_01750C_A)	D6	16.2941	4.68371
fRS1580 Rep1 (Non-Targeting)	SEC4 (CR_01750C_A)	D7	16.9875	4.80948	4.95089
fRS1580 Rep2 (Non-Targeting)	SEC4 (CR_01750C_A)	D8	16.6518	4.97236
fRS1580 Rep3 (Non-Targeting)	SEC4 (CR_01750C_A)	D9	16.8528	5.07084	Average Control dCt	ddCt	Fold-OE	T-test
fRS1581 Rep1 (SEC4)	SEC4 (CR_01750C_A)	D10	15.332	3.35072		-1.5157	2.85937	0.0046855
fRS1581 Rep2 (SEC4)	SEC4 (CR_01750C_A)	D11	15.2995	3.32014		-1.54628	2.92063
fRS1581 Rep3 (SEC4)	SEC4 (CR_01750C_A)	D12	15.4946	3.32793		-1.53849	2.90491
fRS1582 Rep1 (YPT31)	SEC4 (CR_01750C_A)	E1	17.3278	5.13014		0.26372	0.832938	0.226856
fRS1582 Rep2 (YPT31)	SEC4 (CR_01750C_A)	E2	16.6243	4.99368		0.127264	0.915566
fRS1582 Rep3 (YPT31)	SEC4 (CR_01750C_A)	E3	16.9537	5.02384		0.157418	0.896628
fRS1583 Rep1 (SEC4+YPT31)	SEC4 (CR_01750C_A)	E4	14.9066	3.1763		-1.68401	3.21319	0.00122556
fRS1583 Rep2 (SEC4+YPT31)	SEC4 (CR_01750C_A)	E5	15.241	3.1654		-1.6949	3.23756
fRS1583 Rep3 (SEC4+YPT31)	SEC4 (CR_01750C_A)	E6	15.4752	3.16128		-1.69903	3.24682
fRS1584 Rep1 (Non-Targeting)	SEC4 (CR_01750C_A)	E7	16.7147	4.65335	4.86642
fRS1584 Rep2 (Non-Targeting)	SEC4 (CR_01750C_A)	E8	17.3571	5.00422
fRS1584 Rep3 (Non-Targeting)	SEC4 (CR_01750C_A)	E9	16.7108	4.94169
fRS1585 Rep1 (Non-Targeting)	SEC4 (CR_01750C_A)	E10	17.2159	4.88317	4.8603
fRS1585 Rep2 (Non-Targeting)	SEC4 (CR_01750C_A)	E11	17.0685	4.74529
fRS1585 Rep3 (Non-Targeting)	SEC4 (CR_01750C_A)	E12	17.2192	4.95246	Average Control dCt	ddCt	Fold-OE	T-test
fRS1576 Rep1 (SEC4)	YPT31 (CR_07520C_A)	F1	17.7988	6.24048		-0.101416	1.07283	0.829416
fRS1576 Rep2 (SEC4)	YPT31 (CR_07520C_A)	F2	18.3628	6.40567		0.0637735	0.956758
fRS1576 Rep3 (SEC4)	YPT31 (CR_07520C_A)	F3	18.0153	6.44329		0.101393	0.932132
fRS1577 Rep1 (YPT31)	YPT31 (CR_07520C_A)	F4	16.7324	5.19511		-1.14679	2.2142	0.00110861
fRS1577 Rep2 (YPT31)	YPT31 (CR_07520C_A)	F5	16.2456	5.24126		-1.10064	2.14449
fRS1577 Rep3 (YPT31)	YPT31 (CR_07520C_A)	F6	16.6703	5.2975		-1.0444	2.06251
fRS1578 Rep1 (SEC4+YPT31)	YPT31 (CR_07520C_A)	F7	16.5757	4.87343		-1.29293	2.45025	0.0076157
fRS1578 Rep2 (SEC4+YPT31)	YPT31 (CR_07520C_A)	F8	16.5284	5.18343		-0.982929	1.97647
fRS1578 Rep3 (SEC4+YPT31)	YPT31 (CR_07520C_A)	F9	16.8638	5.34548		-0.820881	1.76648
fRS1579 Rep1 (Non-Targeting)	YPT31 (CR_07520C_A)	F10	17.8833	6.4121	6.34189
fRS1579 Rep2 (Non-Targeting)	YPT31 (CR_07520C_A)	F11	17.755	6.20551
fRS1579 Rep3 (Non-Targeting)	YPT31 (CR_07520C_A)	F12	18.0185	6.40808
fRS1580 Rep1 (Non-Targeting)	YPT31 (CR_07520C_A)	G1	18.2119	6.03387	6.16636
fRS1580 Rep2 (Non-Targeting)	YPT31 (CR_07520C_A)	G2	17.8952	6.2158
fRS1580 Rep3 (Non-Targeting)	YPT31 (CR_07520C_A)	G3	18.0314	6.2494	Average Control dCt	ddCt	Fold-OE	T-test
fRS1581 Rep1 (SEC4)	YPT31 (CR_07520C_A)	G4	18.1315	6.15021		-0.424879	1.34246	0.0251553
fRS1581 Rep2 (SEC4)	YPT31 (CR_07520C_A)	G5	18.1928	6.21342		-0.361669	1.28491
fRS1581 Rep3 (SEC4)	YPT31 (CR_07520C_A)	G6	18.5272	6.36052		-0.214568	1.16036
fRS1582 Rep1 (YPT31)	YPT31 (CR_07520C_A)	G7	17.472	5.27434		-1.30074	2.46356	1.61979e-05
fRS1582 Rep2 (YPT31)	YPT31 (CR_07520C_A)	G8	17.0065	5.37582		-1.19927	2.29624
fRS1582 Rep3 (YPT31)	YPT31 (CR_07520C_A)	G9	17.2561	5.32618		-1.24891	2.37662
fRS1583 Rep1 (SEC4+YPT31)	YPT31 (CR_07520C_A)	G10	16.4889	4.75857		-1.83199	3.56029	0.000221766
fRS1583 Rep2 (SEC4+YPT31)	YPT31 (CR_07520C_A)	G11	16.996	4.92043		-1.67014	3.18246
fRS1583 Rep3 (SEC4+YPT31)	YPT31 (CR_07520C_A)	G12	17.0171	4.70313		-1.88744	3.69977
fRS1584 Rep1 (Non-Targeting)	YPT31 (CR_07520C_A)	H1	18.599	6.53763	6.57509
fRS1584 Rep2 (Non-Targeting)	YPT31 (CR_07520C_A)	H2	18.9496	6.59671
fRS1584 Rep3 (Non-Targeting)	YPT31 (CR_07520C_A)	H3	18.36	6.59092
fRS1585 Rep1 (Non-Targeting)	YPT31 (CR_07520C_A)	H4	18.9779	6.64515	6.59057
fRS1585 Rep2 (Non-Targeting)	YPT31 (CR_07520C_A)	H5	18.7282	6.40497
fRS1585 Rep3 (Non-Targeting)	YPT31 (CR_07520C_A)	H6	18.9883	6.72159
No Template Control	PMA1 (C3_00720W_A)	H10	26.9918
No Template Control	SEC4 (CR_01750C_A)	H11	25.894
No Template Control	YPT31 (CR_07520C_A)	H12	28.9279

### Sheet: ChrRi_ddPCR
Well	Name	Sample	Target	Gene	Status	Concentration	CopiesPer20uLWell	Duplicate Avg	Fold-Difference
E08		Empty	Empty		OK	Blank
F08		NTC 1	Primer A	C3_00720W_A (PMA1)	OK	0.53	10.6
G08		NTC 2	Primer B	CR_09460C_A	CHECK	No Call
H08		NTC 3	Primer C	CR_00980C_A	CHECK	No Call
A08	fRS1265	Sample 10	Primer B	CR_09460C_A	OK	511	10220	10720	0.900084
B08	fRS1265	Sample 10	Primer B	CR_09460C_A	OK	561	11220
C08	fRS1265	Sample 10	Primer C	CR_00980C_A	OK	527	10540	10600	0.890008
D08	fRS1265	Sample 10	Primer C	CR_00980C_A	OK	533	10660
G07	fRS1265	Sample 10	Primer A	C3_00720W_A (PMA1)	OK	598	11960	11910
H07	fRS1265	Sample 10	Primer A	C3_00720W_A (PMA1)	OK	593	11860
A02	fRS1571	Sample 2	Primer B	CR_09460C_A	OK	904	18080	17250	1.5987
B02	fRS1571	Sample 2	Primer B	CR_09460C_A	OK	821	16420
C02	fRS1571	Sample 2	Primer C	CR_00980C_A	OK	761	15220	14760	1.36793
D02	fRS1571	Sample 2	Primer C	CR_00980C_A	OK	715	14300
G01	fRS1571	Sample 2	Primer A	C3_00720W_A (PMA1)	OK	527	10540	10790
H01	fRS1571	Sample 2	Primer A	C3_00720W_A (PMA1)	OK	552	11040
C03	fRS1572	Sample 4	Primer A	C3_00720W_A (PMA1)	OK	533	10660	10680
D03	fRS1572	Sample 4	Primer A	C3_00720W_A (PMA1)	OK	535	10700
E03	fRS1572	Sample 4	Primer B	CR_09460C_A	OK	788	15760	15810	1.48034
F03	fRS1572	Sample 4	Primer B	CR_09460C_A	OK	793	15860
G03	fRS1572	Sample 4	Primer C	CR_00980C_A	OK	725	14500	14660	1.37266
H03	fRS1572	Sample 4	Primer C	CR_00980C_A	OK	741	14820
A04	fRS1573	Sample 5	Primer A	C3_00720W_A (PMA1)	OK	462	9240	9120
B04	fRS1573	Sample 5	Primer A	C3_00720W_A (PMA1)	OK	450	9000
C04	fRS1573	Sample 5	Primer B	CR_09460C_A	OK	644	12880	13080	1.43421
D04	fRS1573	Sample 5	Primer B	CR_09460C_A	OK	664	13280
E04	fRS1573	Sample 5	Primer C	CR_00980C_A	OK	594	11880	11810	1.29496
F04	fRS1573	Sample 5	Primer C	CR_00980C_A	OK	587	11740
A07	fRS1575	Sample 9	Primer A	C3_00720W_A (PMA1)	OK	529	10580	10810
B07	fRS1575	Sample 9	Primer A	C3_00720W_A (PMA1)	OK	552	11040
C07	fRS1575	Sample 9	Primer B	CR_09460C_A	OK	810	16200	16660	1.54117
D07	fRS1575	Sample 9	Primer B	CR_09460C_A	OK	856	17120
E07	fRS1575	Sample 9	Primer C	CR_00980C_A	OK	659	13180	13410	1.24052
F07	fRS1575	Sample 9	Primer C	CR_00980C_A	OK	682	13640
